# Systematic analysis of YFP gene traps reveals common discordance between mRNA and protein across the nervous system

**DOI:** 10.1101/2022.03.21.485142

**Authors:** Joshua S Titlow, Maria Kiourlappou, Ana Palanca, Jeffrey Y Lee, Dalia S Gala, Darragh Ennis, Joyce J S Yu, Florence L Young, David Miguel Susano Pinto, Sam Garforth, Helena S Francis, Finn Strivens, Hugh Mulvey, Alex Dallman-Porter, Staci Thornton, Diana Arman, Aino I Järvelin, Mary Kay Thompson, Ilias Kounatidis, Richard M Parton, Stephen Taylor, Ilan Davis

**Affiliations:** Department of Biochemistry, University of Oxford, South Parks Road, Oxford OX1 3QU; Wellcome Leap - Delta Tissue Program; Departamento de Anatomía y Biología Celular, Universidad de Cantabria, Cantabria; Weatherall Institute for Molecular Medicine, University of Oxford, Oxford

## Abstract

While post-transcriptional control is thought to be required at the periphery of neurons and glia, its extent is unclear. Here, we investigate systematically the spatial distribution and expression of mRNA at single molecule sensitivity and their corresponding proteins of 200 YFP trap protein trap lines across the intact *Drosophila* nervous system. 98% of the genes studied showed discordance between the distribution of mRNA and the proteins they encode in at least one region of the nervous system. These data suggest that post-transcriptional regulation is very common, helping to explain the complexity of the nervous system. We also discovered that 68.5% of these genes have transcripts present at the periphery of neurons, with 9.5% at the glial periphery. Peripheral transcripts include many potential new regulators of neurons, glia and their interactions. Our approach is applicable to most genes and tissues and includes powerful novel data annotation and visualisation tools for post-transcriptional regulation.

**Brief outline:** A novel high resolution and sensitive approach to systematically co-visualise the distribution of mRNAs and proteins in the intact nervous system reveals that post-transcriptional regulation of gene expression is very common. The rich data landscape is provided as a browsable resource ([link](https://zegami.com/collections/public-61f9786b8e9607c337c5f46c?list.isThisgenescreened.any=Yes&fc=isThisgenescreened&pan=SNAPSHOT_PANEL&view=grid)), using Zegami, a cloud-based data exploration platform ([link](https://zenodo.org/record/6379926/files/Zegami_manual_Zenodo_20220323S.pdf?download=1)). Our solution provides a paradigm for the characterisation of post-transcriptional regulation of most genes and model systems.

**Highlights:**

- 196/200 (98%) *Drosophila* genes show discordant RNA and protein expression in at least one nervous system region
- 137/200 (68.5%) mRNAs are present in at least one synaptic compartment
- Novel localised mRNA and protein discovered in periphery of glial processes
- New paradigm for analysis of post-transcriptional regulation and data exploration
