## Supplementary Table S3 for "Systematic analysis of YFP gene traps reveals common discordance between mRNA and protein across the nervous system"

### Sheet: NMJ glia localisation
figure_id	RNA in neuropil glia?	protein in neuropil glia?	RNA in cortical glia?	protein in cortical glia?		All glia RNA	All glia protein
2125613	no	no	yes	yes		no	yes
2125621	no	no	yes	yes		no	yes
2137763	no	no	yes	yes		no	yes
2137797	no	no	no	yes		no	yes
2137799	no	no	yes	yes		no	yes
2137802	no	no	yes	yes		no	yes
2137819	no	no	yes	yes		no	yes
2137821	no	no	yes	yes		no	yes
2137822	no	no	yes	yes		no	yes
2137825	no	no	yes	yes		no	yes
2137826	no	no	yes	yes		no	yes
2137828	no	no	yes	yes		no	yes
2137829	no	no	yes	yes		no	yes
2137830	no	no	yes	yes		no	yes
2137831	no	yes	yes	yes		yes	yes
2137832	no	no	yes	yes		yes	yes
2137833	no	no	yes	yes		yes	yes
2137834	no	no	yes	yes		yes	yes
2137835	no	no	yes	yes		yes	yes
2137836	no	no	yes	yes		yes	yes
2137837	no	no	no	yes		yes	yes
2137839	no	no	yes	yes		yes	yes
2137840	yes	yes	yes	yes		yes	yes
2137841	no	no	yes	yes		yes	yes
2137842	no	no	yes	yes		yes	yes
2137843	no	no	no	yes		yes	yes
2137844	no	no	yes	yes		yes	yes
2137845	no	no	yes	yes		yes	yes
2137847	yes	yes	yes	yes		yes	yes
2137849	no	no	yes	yes		yes	yes
2137852	no	no	yes	yes		yes	yes
2137853	yes	yes	yes	yes		yes	yes
2137854	no	no	yes	yes		yes	yes
2137855	yes	yes	yes	yes		yes	yes
2137856	yes	yes	yes	yes		yes	yes
2137857	no	no	yes	yes		yes	yes
2137858	no	no	yes	yes		yes	yes
2137859	no	no	yes	yes		yes	yes
2137860	no	no	no	no		yes	yes
2137861	no	no	no	no		yes	yes
2137862	no	no	no	no		yes	yes
2137863	no	no	no	no		yes	yes
2137864	no	no	no	no		yes	yes
2137865	no	no	no	no		yes	yes
2137866	no	no	no	no		yes	yes
2137867	no	no	no	no		yes	yes
2137868	no	no	no	no		yes	yes
2137870	no	no	no	no		yes	yes
2137871	no	no	no	no		yes	yes
2137876	no	yes	no	no		yes	yes
2137878	no	no	no	no		yes	yes
2137880	no	no	no	no		yes	yes
2137881	no	no	no	no		yes	yes
2137882	no	no	no	no		yes	yes
2137883	no	no	no	no		yes	yes
2137884	no	no	no	no		yes	yes
2137885	no	no	no	no		yes	yes
2137886	no	no	no	no		yes	yes
2137887	no	no	no	no		yes	yes
2137888	no	no	no	no		yes	yes
2137892	no	no	no	no		yes	yes
2137893	no	no	no	no		yes	yes
2137908	no	no	no	no		yes	yes
2137913	no	no	no	no		yes	yes
2137914	no	no	no	no		yes	yes
2137916	no	no	no	no		yes	yes
2137917	no	no	no	no		yes	yes
2137918	yes	yes	no	no		yes	yes
2137919	no	no	no	no		yes	yes
2137921	no	no	no	no		yes	yes
2137926	no	no	no	no		yes	yes
2137927	yes	yes	no	no		yes	yes
2137935	no	no	no	no		yes	yes
2137936	no	no	no	no		yes	yes
2137938	yes	yes	no	no		yes	yes
2137939	no	no	no	no		yes	yes
2137942	no	yes	no	no		yes	yes
2137943	no	no	no	no		yes	yes
2137947	no	no	no	no		yes	yes
2137953	no	no	no	no		yes	yes
2137954	no	no	no	no		yes	yes
2137955	no	no	no	no		yes	yes
2137956	no	no	no	no		yes	yes
2137957	no	no	no	no		no	no
2137958	no	yes	no	no		no	no
2137959	no	no	no	no		no	no
2137960	no	no	no	no		no	no
2137961	no	no	no	no		no	no
2137962	no	no	no	no		no	no
2137963	no	no	no	no		no	no
2137965	no	no	no	no		no	no
2137970	no	no	no	no		no	no
2137971	no	no	no	no		no	no
2137972	no	no	no	no		no	no
2137973	no	no	no	no		no	no
2137974	no	no	no	no		no	no
2137976	yes	yes	no	no		no	no
2137978	no	no	no	no		no	no
2137981	no	no	no	no		no	no
2137983	no	no	no	no		no	no
2138009	no	no	no	no		no	no
2138060	no	no	no	no		no	no
2138061	no	no	no	no		no	no
2138070	no	no	no	no		no	no
2138072	no	no	no	no		no	no
2138073	no	no	no	no		no	no
2138077	no	no	no	no		no	no
2138078	no	no	no	no		no	no
2138081	no	yes	no	no		no	no
2138082	no	no	no	no		no	no
2138083	no	no	no	no		no	no
2138085	no	no	no	no		no	no
2138088	no	no	no	no		no	no
2138090	no	no	no	no		no	no
2138092	no	no	no	no		no	no
2138094	no	no	no	no		no	no
2138096	no	no	no	no		no	no
2138097	no	no	no	no		no	no
2138098	no	no	no	no		no	no
2138099	no	no	no	no		no	no
2138100	yes	yes	no	no		no	no
2138101	no	no	no	no		no	no
2138102	no	no	no	no		no	no
2138104	no	no	no	no		no	no
2138106	no	no	no	no		no	no
2138110	no	no	no	no		no	no
2138111	no	yes	no	no		no	no
2138112	no	no	no	no		no	no
2138113	no	no	no	no		no	no
2138114	no	no	no	no		no	no
2138115	no	no	no	no		no	no
2138116	no	no	no	no		no	no
2138118	no	no	no	no		no	no
2138122	no	no	no	no		no	no
2138131	yes	yes	no	no		no	no
2138142	no	no	no	no		no	no
2138143	no	no	no	no		no	no
2138144	no	no	no	no		no	no
2138145	no	no	no	no		no	no
2138146	no	no	no	no		no	no
2138154	no	no	no	no		no	no
2138155	no	no	no	no		no	no
2138163	no	no	no	no		no	no
2138164	yes	yes	no	no		no	no
2138169	no	no	no	no		no	no
2138175	no	no	no	no		no	no
2138185	no	no	no	no		no	no
2138191	no	no	no	no		no	no
2138196	no	no	no	no		no	no
2138198	no	no	no	no		no	no
2138200	no	no	no	no		no	no
2138201	no	no	no	no		no	no
2138202	no	no	no	no		no	no
2138203	no	no	no	no		no	no
2138204	no	no	no	no		yes	no
2138205	no	no	no	no		no	no
2138206	no	no	no	no		no	no
2138207	no	no	no	no		no	no
2138208	yes	yes	no	no		no	no
2138209	no	no	no	no		no	no
2138210	no	no	no	no		no	no
2138211	no	no	no	no		no	no
2138212	no	no	no	no		no	no
2138213	no	yes	no	no		no	no
2138214	no	no	no	no		no	no
2138215	no	no	no	no		no	no
2138216	no	no	no	no		no	no
2138217	no	no	no	no		no	no
2138218	no	no	no	no		no	no
2138219	no	no	no	no		no	no
2138220	no	no	no	no		no	no
2138221	no	no	no	no		no	no
2138222	no	no	no	no		no	no
2138223	no	no	no	no		no	no
2138224	no	no	no	no		no	no
2138225	no	no	no	no		no	no
2138226	no	no	no	no		no	no
2138227	no	no	no	no		no	no
2138228	no	no	no	no		no	no
2138230	no	no	no	no		no	no
2138231	no	no	no	no		no	no
2138232	no	no	no	no		no	no
2138234	no	no	no	no		no	no
2138235	yes	yes	no	no		no	no
2138236	no	no	no	no		no	no
2138237	no	no	no	no		no	no
2138238	no	no	no	no		no	no
2138239	no	no	no	no		no	no
2138240	no	no	no	no		no	no
2138242	no	no	no	no		no	no
2138244	yes	yes	no	no		no	no
2138261	no	no	no	no		no	no
2138269	no	no	yes	yes		no	no
2138270	no	no	no	no		no	no
2138273	no	no	no	no		no	no
2139921	no	yes	no	no		no	no
2140570	no	no	no	no		no	no
2140571	no	no	no	no		no	no
2140582	no	no	no	no		no	no
2142954	no	no	no	no		no	no

### Sheet: NMJ PSD localisation
figure_id	Protein enriched in PSD	RNA present in PSD
2125613	no	no
2125621	no	no
2137763	no	yes
2137797	no	yes
2137799	no	no
2137802	no	no
2137819	no	no
2137821	no	no
2137822	yes	no
2137825	no	no
2137826	no	yes
2137828	no	yes
2137829	no	no
2137830	no	yes
2137831	no	no
2137832	no	no
2137833	no	yes
2137834	no	yes
2137835	no	yes
2137836	no	no
2137837	no	yes
2137839	no	no
2137840	no	no
2137841	no	no
2137842	no	no
2137843	no	no
2137844	yes	yes
2137845	no	no
2137847	no	no
2137849	no	no
2137852	no	no
2137853	yes	no
2137854	no	no
2137855	no	no
2137856	no	yes
2137857	no	yes
2137858	no	yes
2137859	yes	yes
2137860	no	no
2137861	no	yes
2137862	no	yes
2137863	no	no
2137864	no	no
2137865	no	no
2137866	no	no
2137867	no	yes
2137868	no	no
2137870	no	no
2137871	no	no
2137876	no	no
2137878	yes	yes
2137880	no	no
2137881	no	no
2137882	no	no
2137883	no	no
2137884	no	no
2137885	no	no
2137886	no	no
2137887	no	no
2137888	no	yes
2137892	no	no
2137893	no	no
2137908	no	no
2137913	no	no
2137914	no	no
2137916	no	yes
2137917	no	no
2137918	yes	yes
2137919	no	no
2137921	yes	yes
2137926	no	no
2137927	no	no
2137935	no	no
2137936	no	no
2137938	no	no
2137939	no	no
2137942	no	yes
2137943	no	no
2137947	no	no
2137953	no	no
2137954	no	no
2137955	no	yes
2137956	no	no
2137957	yes	no
2137958	no	no
2137959	no	yes
2137960	no	no
2137961	no	no
2137962	no	no
2137963	no	no
2137965	yes	yes
2137970	no	yes
2137971	no	no
2137972	no	no
2137973	no	yes
2137974	no	yes
2137976	no	no
2137978	no	no
2137981	no	no
2137983	no	no
2138009	no	no
2138060	no	no
2138061	no	no
2138070	no	yes
2138072	no	yes
2138073	no	no
2138077	no	no
2138078	no	no
2138081	no	yes
2138082	no	no
2138083	no	no
2138085	yes	no
2138088	no	no
2138090	no	yes
2138092	yes	no
2138094	no	yes
2138096	no	no
2138097	no	no
2138098	no	no
2138099	no	yes
2138100	no	no
2138101	no	no
2138102	no	no
2138104	no	no
2138106	no	no
2138110	no	yes
2138111	no	no
2138112	no	no
2138113	no	no
2138114	no	no
2138115	no	no
2138116	no	yes
2138118	no	no
2138122	no	no
2138131	no	no
2138142	no	no
2138143	no	no
2138144	no	no
2138145	no	no
2138146	no	no
2138154	no	no
2138155	no	no
2138163	no	no
2138164	no	no
2138169	no	no
2138175	no	yes
2138185	no	no
2138191	no	no
2138196	no	no
2138198	no	no
2138200	no	no
2138201	no	no
2138202	no	no
2138203	no	no
2138204	no	no
2138205	no	yes
2138206	no	no
2138207	no	no
2138208	no	no
2138209	no	no
2138210	no	no
2138211	no	no
2138212	no	no
2138213	no	no
2138214	no	no
2138215	no	no
2138216	no	no
2138217	no	no
2138218	no	no
2138219	no	no
2138220	no	no
2138221	no	no
2138222	no	no
2138223	no	yes
2138224	no	no
2138225	no	no
2138226	no	yes
2138227	no	no
2138228	yes	no
2138230	no	no
2138231	no	no
2138232	no	no
2138234	no	no
2138235	no	yes
2138236	no	no
2138237	no	no
2138238	no	yes
2138239	no	no
2138240	no	no
2138242	no	no
2138244	yes	no
2138261	no	no
2138269	no	no
2138270	no	no
2138273	no	no
2139921	no	yes
2140570	no	no
2140571	no	no
2140582	no	no
2142954	no	yes

### Sheet: CB NB lineage expression
Figure ID	Scoring
2137755	global expression
2137767	global expression
2137786	global expression
2137804	global expression
2137813	global expression
2137823	global expression
2137824	global expression
2137827	global expression
2137846	global expression
2137873	global expression
2137915	global expression
2137937	global expression
2137952	global expression
2137966	global expression
2137980	global expression
2137990	global expression
2138029	global expression
2138037	global expression
2138041	global expression
2138046	global expression
2138051	global expression
2138065	global expression
2138091	global expression
2138105	global expression
2138107	global expression
2138120	global expression
2138123	global expression
2138129	global expression
2138138	global expression
2138147	global expression
2138161	global expression
2138165	global expression
2138166	global expression
2138180	global expression
2138245	global expression
2138252	global expression
2138256	global expression
2138266	global expression
2138279	global expression
2138309	global expression
2138315	global expression
2138317	global expression
2138343	global expression
2138370	global expression
2138374	global expression
2138401	global expression
2138404	global expression
2138406	global expression
2138418	global expression
2138422	global expression
2138425	global expression
2138455	global expression
2138481	global expression
2138486	global expression
2138489	global expression
2138494	global expression
2138509	global expression
2138514	global expression
2138524	global expression
2138543	global expression
2138552	global expression
2138564	global expression
2138568	global expression
2138578	global expression
2138583	global expression
2138588	global expression
2138592	global expression
2138597	global expression
2138601	global expression
2138603	global expression
2138604	global expression
2138610	global expression
2138614	global expression
2138629	global expression
2138649	global expression
2138653	global expression
2138667	global expression
2138671	global expression
2138692	global expression
2138694	global expression
2138700	global expression
2138701	global expression
2138710	global expression
2138718	global expression
2138730	global expression
2138737	global expression
2138738	global expression
2138739	global expression
2138761	global expression
2138771	global expression
2138783	global expression
2138784	global expression
2138785	global expression
2138810	global expression
2138821	global expression
2138827	global expression
2138828	global expression
2138830	global expression
2138862	global expression
2138873	global expression
2138874	global expression
2138888	global expression
2138889	global expression
2138891	global expression
2138907	global expression
2138923	global expression
2138927	global expression
2138939	global expression
2138945	global expression
2140584	global expression
2139974	global expression
2139876	global expression
2139884	global expression
2137768	not expressed
2137775	not expressed
2137890	not expressed
2137924	not expressed
2137933	not expressed
2138019	not expressed
2138136	not expressed
2138314	not expressed
2138318	not expressed
2138330	not expressed
2138356	not expressed
2138361	not expressed
2138399	not expressed
2138429	not expressed
2138435	not expressed
2138471	not expressed
2138476	not expressed
2138511	not expressed
2138525	not expressed
2138547	not expressed
2138623	not expressed
2138655	not expressed
2138664	not expressed
2138678	not expressed
2138714	not expressed
2138745	not expressed
2138751	not expressed
2138753	not expressed
2138813	not expressed
2138848	not expressed
2138852	not expressed
2138861	not expressed
2138890	not expressed
2138896	not expressed
2138905	not expressed
2138906	not expressed
2138921	not expressed
2138928	not expressed
2138938	not expressed
2139880	not expressed
2140679	not expressed
2140669	not expressed
2140575	not expressed
2137928	posttranscriptional regulation	shot
2138055	posttranscriptional regulation	IA-2
2138322	posttranscriptional regulation	pasilla
2138371	posttranscriptional regulation	squid
2138372	posttranscriptional regulation	Rm62
2138460	posttranscriptional regulation	cno
2138548	posttranscriptional regulation	Rab11
2138574	posttranscriptional regulation	Sytβ
2138708	posttranscriptional regulation	tapas
2138722	posttranscriptional regulation	mip130
2138786	posttranscriptional regulation	qkr58E-1
2138832	posttranscriptional regulation	Imp
2137758	transcriptional regulation
2137781	transcriptional regulation
2137792	transcriptional regulation
2137811	transcriptional regulation
2137896	transcriptional regulation
2137900	transcriptional regulation
2137907	transcriptional regulation
2137969	transcriptional regulation
2138024	transcriptional regulation
2138174	transcriptional regulation
2138271	transcriptional regulation
2138274	transcriptional regulation
2138280	transcriptional regulation
2138353	transcriptional regulation
2138388	transcriptional regulation
2138441	transcriptional regulation
2138451	transcriptional regulation
2138503	transcriptional regulation
2138529	transcriptional regulation
2138563	transcriptional regulation
2138767	transcriptional regulation
2138770	transcriptional regulation
2138776	transcriptional regulation
2138782	transcriptional regulation
2138787	transcriptional regulation
2138831	transcriptional regulation
2138922	transcriptional regulation
2139986	transcriptional regulation
2140581	transcriptional regulation
2140671	transcriptional regulation
2140670	transcriptional regulation
2138499	global expression

### Sheet: CB glia localisation
figure_id	RNA in cortical glia?	protein in cortical glia?	RNA in neuropil glia?	protein in neuropil glia?	RNA in surface glia?	protein in surface glia?
2138136	no	yes	no	no	no	no
2137758	no	no	no	no	no	no
2137767	no	no	no	no	no	no
2138245	no	yes	no	no	no	no
2137775	no	no	no	no	no	no
2138664	no	yes	no	no	no	no
2137755	yes	yes	no	no	no	no
2137792	no	no	no	no	no	no
2137768	yes	yes	no	no	no	no
2137811	no	no	no	no	no	no
2137813	no	no	no	no	no	no
2137823	no	no	no	no	no	no
2137781	yes	yes	no	no	no	no
2137827	no	no	no	no	no	no
2137786	yes	yes	yes	yes	no	no
2137804	yes	yes	yes	yes	no	no
2137890	no	no	no	no	no	no
2137896	no	no	no	yes	no	no
2137900	no	no	yes	yes	no	no
2137824	yes	yes	no	no	no	no
2137915	no	no	no	no	no	no
2137924	no	no	no	no	no	no
2137928	no	no	no	no	no	no
2137933	no	no	no	no	no	no
2137937	no	no	no	yes	no	no
2137952	no	no	no	no	no	no
2137846	yes	yes	yes	yes	no	no
2137969	no	no	no	no	no	no
2137980	no	no	no	no	no	no
2137873	yes	yes	no	no	no	no
2138019	no	no	no	no	no	no
2137907	yes	yes	no	no	no	no
2137966	yes	yes	no	no	no	no
2138037	no	no	no	no	no	no
2138041	no	no	no	no	no	no
2137990	yes	yes	no	no	no	no
2138024	yes	yes	no	no	no	no
2138055	no	no	no	no	no	no
2138029	yes	yes	no	no	no	no
2138091	no	no	no	no	no	no
2138046	yes	yes	no	no	no	no
2138051	yes	yes	no	no	no	no
2138120	no	no	no	no	no	no
2138123	no	no	no	no	no	no
2138065	yes	yes	no	no	no	no
2138105	yes	yes	no	no	no	no
2138138	no	no	no	no	no	no
2138147	no	no	yes	yes	no	no
2138161	no	no	no	no	no	no
2138165	no	no	no	no	no	no
2138166	no	no	no	no	no	no
2138107	yes	yes	no	no	no	no
2138129	yes	yes	no	no	no	no
2138174	yes	yes	no	no	no	no
2138252	no	no	no	no	no	no
2138180	yes	yes	no	no	no	no
2138266	no	no	no	no	no	no
2138256	yes	yes	no	no	no	no
2138274	no	no	no	no	no	no
2138279	no	no	no	no	no	no
2138271	yes	yes	no	no	no	no
2138309	no	no	no	no	no	no
2138314	no	no	no	no	no	no
2138315	no	no	no	no	no	no
2138317	no	no	no	no	no	no
2138318	no	no	no	no	no	no
2138280	yes	yes	no	no	no	no
2138330	no	no	no	no	no	no
2138322	yes	yes	no	no	no	no
2138353	no	no	no	no	no	no
2138356	no	no	no	no	no	no
2138361	no	no	no	no	no	no
2138370	no	no	no	no	no	no
2138371	no	no	no	no	no	no
2138372	no	no	no	no	no	no
2138374	no	no	no	no	no	no
2138388	no	no	no	no	no	no
2138399	no	no	no	no	no	no
2138401	no	no	no	no	no	no
2138404	no	no	no	no	no	no
2138406	no	no	no	no	no	no
2138418	no	no	no	no	no	no
2138422	no	no	no	no	no	no
2138425	no	no	no	no	no	no
2138429	no	no	no	no	no	no
2138435	no	no	no	no	no	no
2138441	no	no	no	no	no	no
2138343	yes	yes	no	no	no	no
2138455	no	no	no	no	no	no
2138460	no	no	no	no	no	no
2138471	no	no	no	no	no	no
2138476	no	no	no	no	no	no
2138481	no	no	no	no	no	no
2138486	no	no	no	no	no	no
2138489	no	no	no	no	no	no
2138494	no	no	no	no	no	no
2138499	no	no	no	no	no	no
2138503	no	no	no	no	no	no
2138509	no	no	no	no	no	no
2138511	no	no	no	no	no	no
2138514	no	no	no	no	no	no
2138524	no	no	no	no	no	no
2138525	no	no	no	no	no	no
2138529	no	no	no	no	no	no
2138543	no	no	no	no	no	no
2138547	no	no	no	no	no	no
2138548	no	no	no	no	no	no
2138552	no	no	no	no	no	no
2138451	yes	yes	no	no	no	no
2138564	no	no	no	no	no	no
2138568	no	no	no	no	no	no
2138574	no	no	no	no	no	no
2138578	no	no	no	no	no	no
2138583	no	no	no	no	no	no
2138588	no	no	no	no	no	no
2138592	no	no	no	no	no	no
2138563	yes	yes	no	no	no	no
2138601	no	no	no	no	no	no
2138597	yes	yes	no	no	no	no
2138604	no	no	no	no	no	no
2138610	no	no	no	no	no	no
2138614	no	no	no	no	no	no
2138623	no	no	no	no	no	no
2138629	no	no	no	no	no	no
2138649	no	no	no	no	no	no
2138653	no	no	no	no	no	no
2138655	no	no	no	no	no	no
2138603	yes	yes	no	no	no	no
2138667	no	no	no	no	no	no
2138671	no	no	no	no	no	no
2138678	no	no	no	no	no	no
2138692	no	no	no	no	no	no
2138694	no	no	no	no	no	no
2138700	no	no	no	no	no	no
2138701	no	no	no	no	no	no
2138708	no	no	no	no	no	no
2138710	no	no	no	no	no	no
2138714	no	no	no	no	no	no
2138718	no	no	no	no	no	no
2138722	no	no	no	no	no	no
2138730	no	no	no	no	no	no
2138737	yes	yes	no	no	no	no
2138738	yes	yes	no	no	no	no
2138739	no	no	no	no	no	no
2138745	no	no	no	no	no	no
2138751	no	no	no	no	no	no
2138753	no	no	no	no	no	no
2138761	no	no	no	no	no	no
2138767	no	no	no	no	no	no
2138770	no	no	no	no	no	no
2138771	no	no	no	no	no	no
2138776	no	no	no	no	no	no
2138782	no	no	no	no	no	no
2138783	no	no	no	no	no	no
2138784	no	no	no	no	no	no
2138785	no	no	no	no	no	no
2138786	no	no	no	no	no	no
2138787	no	no	no	no	no	no
2138810	no	no	no	no	no	no
2138813	no	no	no	no	no	no
2138821	no	no	no	no	no	no
2138827	no	no	no	no	no	no
2138828	no	no	no	no	no	no
2138830	no	no	no	no	no	no
2138831	yes	yes	no	no	no	no
2138832	no	no	no	no	no	no
2138848	no	no	no	no	no	no
2138852	no	no	no	no	no	no
2138861	no	no	no	no	no	no
2138862	no	no	no	no	no	no
2138873	no	no	no	no	no	no
2138874	no	no	no	no	no	no
2138888	no	no	no	no	no	no
2138889	no	no	no	no	no	no
2138890	no	no	no	no	no	no
2138891	yes	yes	no	no	no	no
2138896	no	no	no	no	no	no
2138905	no	no	no	no	no	no
2138906	no	no	no	no	no	no
2138907	no	no	no	no	no	no
2138921	no	no	no	no	no	no
2138922	yes	yes	no	no	no	no
2138923	no	no	no	no	no	no
2138927	no	no	no	no	no	no
2138928	no	no	no	no	no	no
2138938	no	no	no	no	no	no
2138939	no	no	no	no	no	no
2138945	no	no	no	no	no	no
2139876	no	no	no	no	no	no
2139880	no	no	no	no	no	no
2139884	no	no	no	no	no	no
2139974	no	no	no	no	no	no
2139986	yes	yes	no	no	no	no
2140575	no	no	no	no	no	no
2140581	no	no	no	no	no	no
2140584	no	no	no	no	no	no
2140669	no	no	no	no	no	no
2140670	no	no	no	no	no	no
2140671	no	no	no	no	no	no
2140679	no	no	no	no	no	no

### Sheet: MB glia localisation
figure_id	RNA in cortical glia?	protein in cortical glia?	RNA in neuropil glia?	protein in neuropil glia?	RNA in surface glia?	protein in surface glia?
2137759	no	no	no	no	no	no
2137761	no	no	no	no	no	no
2137765	no	no	no	no	no	no
2137774	no	no	no	no	no	no
2137778	no	no	no	no	no	no
2137783	no	no	no	no	no	no
2137788	no	no	no	no	no	no
2137794	no	no	no	no	no	no
2137803	no	no	no	no	no	no
2137808	no	no	no	no	no	no
2137809	no	no	no	no	no	no
2137812	no	no	no	no	no	no
2137875	no	no	no	no	no	no
2137891	no	no	no	no	no	no
2137895	no	no	no	yes	no	no
2137902	no	no	no	no	no	no
2137911	no	no	no	no	no	no
2137923	no	no	no	no	no	no
2137940	no	no	no	no	no	no
2137945	no	no	no	no	no	no
2137950	no	no	no	no	no	no
2137977	no	no	no	no	no	no
2138173	yes	yes	no	yes	no	no
2137984	no	no	no	no	no	no
2137985	no	no	no	no	no	no
2137986	no	no	no	no	no	no
2137992	no	no	no	no	no	no
2137994	no	no	no	no	no	no
2138397	no	no	no	yes	no	no
2138025	no	no	no	no	no	no
2138031	no	no	no	no	no	no
2138431	no	no	no	yes	no	no
2138036	no	no	no	no	no	no
2138566	no	no	no	yes	no	no
2138662	no	no	no	yes	no	no
2138048	yes	yes	no	no	no	no
2138052	yes	yes	no	no	no	no
2138057	no	no	no	no	no	no
2138063	no	no	no	no	no	no
2138067	no	no	no	no	no	no
2138076	no	no	no	no	no	no
2138103	no	no	no	no	no	no
2138121	no	no	no	no	no	no
2138128	no	no	no	no	no	no
2138135	no	no	no	no	no	no
2138140	no	no	no	no	no	no
2138151	no	no	no	no	no	no
2138159	no	no	no	no	no	no
2138167	no	no	no	no	no	no
2138849	no	no	no	yes	no	no
2138179	no	no	no	no	no	no
2138248	no	no	no	no	no	no
2138250	no	no	no	no	no	no
2138255	no	no	no	no	no	no
2138259	no	no	no	no	no	no
2138264	no	no	no	no	no	no
2138275	no	no	no	no	no	no
2138278	no	no	no	no	no	no
2138308	no	no	no	no	no	no
2138311	no	no	no	no	no	no
2138313	no	no	no	no	no	no
2138316	no	no	no	no	no	no
2138326	no	no	no	no	no	no
2138329	no	no	no	no	no	no
2138337	no	no	no	no	no	no
2138338	no	no	no	no	no	no
2138341	no	no	no	no	no	no
2140583	yes	yes	no	yes	no	no
2138348	no	no	no	no	no	no
2138358	no	no	no	no	no	no
2138363	no	no	no	no	no	no
2137979	no	no	yes	yes	no	no
2138376	no	no	no	no	no	no
2138387	no	no	no	no	no	no
2137996	no	no	yes	yes	no	no
2138393	no	no	no	no	no	no
2138033	no	no	yes	yes	no	no
2138400	no	no	no	no	no	no
2138408	no	no	no	no	no	no
2138411	no	no	no	no	no	no
2138415	no	no	no	no	no	no
2138420	no	no	no	no	no	no
2138424	no	no	no	no	no	no
2138426	no	no	no	no	no	no
2138038	yes	yes	yes	yes	no	no
2138437	no	no	no	no	no	no
2138443	no	no	no	no	no	no
2138450	no	no	no	no	no	no
2138452	no	no	no	no	no	no
2138457	no	no	no	no	no	no
2138462	no	no	no	no	no	no
2138464	no	no	no	no	no	no
2138468	no	no	no	no	no	no
2138473	no	no	no	no	no	no
2138491	no	no	no	no	no	no
2138496	no	no	no	no	no	no
2138043	no	no	yes	yes	no	no
2138506	no	no	no	no	no	no
2138516	no	no	no	no	no	no
2138519	no	no	no	no	no	no
2138521	no	no	no	no	no	no
2138526	no	no	no	no	no	no
2138535	no	no	no	no	no	no
2138540	no	no	no	no	no	no
2138545	no	no	no	no	no	no
2138550	no	no	no	no	no	no
2138554	no	no	no	no	no	no
2138558	no	no	no	no	no	no
2138345	no	no	yes	yes	no	no
2138576	no	no	no	no	no	no
2138579	no	no	no	no	no	no
2138585	no	no	no	no	no	no
2138590	no	no	no	no	no	no
2138594	no	no	no	no	no	no
2138599	no	no	no	no	no	no
2138616	no	no	no	no	no	no
2138622	no	no	no	no	no	no
2138624	no	no	no	no	no	no
2138627	no	no	no	no	no	no
2138631	no	no	no	no	no	no
2138366	no	no	yes	yes	no	no
2138644	no	no	no	no	no	no
2138648	no	no	no	no	no	no
2138658	no	no	no	no	no	no
2138659	no	no	no	no	no	no
2138660	no	no	no	no	no	no
2138392	no	no	yes	yes	no	no
2138669	no	no	no	no	no	no
2138677	no	no	no	no	no	no
2138680	no	no	no	no	no	no
2138682	no	no	no	no	no	no
2138693	no	no	no	no	no	no
2138706	no	no	no	no	no	no
2138724	no	no	no	no	no	no
2138505	no	no	yes	yes	no	no
2138728	no	no	no	no	no	no
2138731	no	no	no	no	no	no
2138736	no	no	no	no	no	no
2138744	no	no	no	no	no	no
2138747	no	no	no	no	no	no
2138750	no	no	no	no	no	no
2138754	no	no	no	no	no	no
2138756	no	no	no	no	no	no
2138633	no	no	yes	yes	no	no
2138765	no	no	no	no	no	no
2138772	no	no	no	no	no	no
2138795	no	no	no	no	no	no
2138796	no	no	no	no	no	no
2138797	no	no	no	no	no	no
2138798	no	no	no	no	no	no
2138799	no	no	no	no	no	no
2138800	no	no	no	no	no	no
2138814	no	no	no	no	no	no
2138815	no	no	no	no	no	no
2138818	no	no	no	no	no	no
2138826	no	no	no	no	no	no
2138829	no	no	no	no	no	no
2138836	no	no	no	no	no	no
2138726	no	no	yes	yes	no	no
2138838	no	no	no	no	no	no
2138839	no	no	no	no	no	no
2138840	no	no	no	no	no	no
2138845	no	no	no	no	no	no
2138758	no	no	yes	yes	no	no
2138853	no	no	no	no	no	no
2138856	no	no	no	no	no	no
2138857	no	no	no	no	no	no
2138863	no	no	no	no	no	no
2138864	no	no	no	no	no	no
2138875	no	no	no	no	no	no
2138876	no	no	no	no	no	no
2138877	no	no	no	no	no	no
2138878	no	no	no	no	no	no
2138879	no	no	no	no	no	no
2138892	no	no	no	no	no	no
2138893	no	no	no	no	no	no
2138894	no	no	no	no	no	no
2138895	no	no	no	no	no	no
2138908	no	no	no	no	no	no
2138909	no	no	no	no	no	no
2138910	no	no	no	no	no	no
2138917	no	no	no	no	no	no
2138919	no	no	no	no	no	no
2138837	no	no	yes	yes	no	no
2138935	no	no	no	no	no	no
2138936	no	no	no	no	no	no
2138944	no	no	no	no	no	no
2139235	no	no	no	no	no	no
2139875	no	no	no	no	no	no
2139879	no	no	no	no	no	no
2138926	no	no	yes	yes	no	no
2139896	no	no	no	no	no	no
2139976	no	no	no	no	no	no
2140574	no	no	no	no	no	no
2140578	no	no	no	no	no	no
2139883	no	no	yes	yes	no	no
2140666	no	no	no	no	no	no
2140667	no	no	no	no	no	no
2140668	no	no	no	no	no	no
2140678	no	no	no	no	no	no

### Sheet: Figure to gene mapper
FBgn_ID	CPTI	gene_name	nerve_glia_id	NMJ_id	CB_id	MB_id	OL_id	VNC_id	overview_id
FBgn0013997	CPTI001977	Nrx-IV	2140233	2125613	2138051	2138052	2138053	2137931	2138050
FBgn0003435	CPTI002828	sm	2140295	2125621	2138388	2138387	2138630	2138621	2138652
FBgn0027087	CPTI003426	Aats-his	2140174	2137763	2138404	2138337	2138339	2138334	2138712
FBgn0028327	CPTI000633	l(1)G0320	2140194	2137797	2138890	2138878	2138882	2138886	2138409
FBgn0010905	CPTI001457	Spn	2140285	2137799	2138503	2138505	2138359	2138504	2138501
FBgn0000053	CPTI003733	ade3	2140147	2137802	2138848	2138849	2138850	2138379	2138378
FBgn0261238	CPTI003598	Alh	2140145	2137819	2138494	2138496	2138495	2138497	2138498
FBgn0028343	CPTI000326	Ankle2	2140148	2137821	2138701	2138660	2138654	2138707	2138685
FBgn0082582	CPTI002889	tmod	2140210	2137822	2138603	2138838	2138636	2138382	2138843
FBgn0264442	CPTI004479	ab	2140146	2137825	2138714	2138839	2138696	2138716	2138695
FBgn0262559	CPTI002315	mdh2	2140230	2137826	2138120	2138121	2138117	2138119	no data
FBgn0010215	CPTI002342	alpha-Cat	-	2137828	2138147	2138151	2138357	2138665	2138929
FBgn0010238	CPTI002408	Lac	2140183	2137829	2138165	2138076	2138026	2138013	2138002
FBgn0039274	CPTI002443	CG11920	2140143	2137830	2138486	2138341	2138487	2138488	2138484
FBgn0003716	CPTI002487	tkv	2140234	2137831	2138046	2138048	2138049	2138047	2138045
FBgn0028341	CPTI002750	Ptpmeg2	2140245	2137832	2137755	2137765	2137756	2137766	2137754
FBgn0022986	CPTI002103	qkr58E-1	2140199	2137833	2138786	2138798	2138791	2138805	2138713
FBgn0030478	CPTI002793	CG1640	2140260	2137834	2138888	2138876	2138880	2138884	2138676
FBgn0052423	CPTI002796	shep	2140137	2137835	2138401	2139235	2138332	2138333	2138351
FBgn0036239	CPTI002818	Pop2	-	2137836	2138279	2138826	2138932	2138933	2138934
FBgn0020653	CPTI000915	Trxr-1	-	2137837	2138105	2137996	2138000	2137993	2138089
FBgn0063485	CPTI002905	Lasp	-	2137839	2138694	2138908	2138911	2138915	2138668
FBgn0004924	CPTI002927	Top1	2143398	2137840	2138529	2138677	2138530	2138532	2138533
FBgn0052626	CPTI001081	AMPdeam	-	2137841	2138568	2138348	2138349	2139013	2138347
FBgn0005777	CPTI001194	PpD3	2140193	2137842	2138907	2138895	2138898	2138903	2138602
FBgn0266521	CPTI001234	stai	2140236	2137843	2137990	2137992	2137991	2138015	2137989
FBgn0265140	CPTI001259	Neu3	2140216	2137844	2138514	2138516	2138515	2138517	2138518
FBgn0261552	CPTI001261	ps	2143390	2137845	2138322	2138326	2138324	2138325	2138323
FBgn0052479	CPTI001308	Usp10	2140279	2137847	2138252	2138250	2138253	2138254	2138251
FBgn0265523	CPTI001328	Smr	2140191	2137849	2138927	2138756	2138918	2138924	2138605
FBgn0000392	CPTI001409	cup	2140248	2137852	2138737	2138909	2138912	2138916	2138711
FBgn0023407	CPTI100035	B4	2140139	2137853	2138476	2138316	2138477	2138479	2138480
FBgn0259735	CPTI001586	CG31738	2140278	2137854	2138256	2138255	2138257	2138258	2138948
FBgn0026721	CPTI001685	fat-spondin	-	2137855	2137811	2137803	2137791	2138350	2138003
FBgn0001098	CPTI001709	Gdh	2140170	2137856	2138361	2138363	2138362	2138364	2138775
FBgn0264975	CPTI001714	Nrg	2140235	2137857	2138037	2138038	2138039	2138035	2138034
FBgn0262743	CPTI001735	Fs(2)Ket	-	2137858	2137767	2137977	2137982	2137987	2138010
FBgn0000097	CPTI000876	aop	2140283	2137859	2138019	2138025	2138021	2138020	2138018
FBgn0011763	CPTI001769	dp	2140292	2137860	2138928	2138758	2138920	2138925	2138606
FBgn0051694	CPTI001771	CG31694	2140281	2137861	2138129	2138259	2138262	2138263	2138260
FBgn0032949	CPTI001775	Lamp	2140203	2137862	2138730	2138856	2138824	2138859	2138942
FBgn0034075	CPTI001828	Asph	2140255	2137863	2139880	2139879	2139882	2139881	2139271
FBgn0023215	CPTI001879	Mnt	2140212	2137864	2138583	2138585	2138584	2138586	2138587
FBgn0024989	CPTI001997	CG3777	2140259	2137865	2138906	2138894	2141755	2138902	2138847
FBgn0002921	CPTI002761	Atpalpha	2140280	2137866	2138180	2138179	2138178	2138177	2138176
FBgn0030521	CPTI002807	CtsB	2140166	2137867	2138938	2138468	2138467	2138469	2138470
FBgn0285926	CPTI004117	Imp	-	2137868	2138832	2138724	2138774	2138385	2138016
FBgn0031268	CPTI001277	cold	2140152	2137870	2138623	2138627	2138352	2138625	2138465
FBgn0000117	CPTI001198	arm	2140299	2137871	2137786	2137788	2138074	2137787	2137785
FBgn0263997	CPTI001056	CG15307	2140271	2137876	2138511	2137994	2138688	2138181	2138686
FBgn0015776	CPTI000925	nrv1	2140239	2137878	2137900	2137902	2137898	2137901	2137897
FBgn0259244	CPTI000033	CG42342	-	2137880	2138280	2138662	2138354	2138661	2138681
FBgn0003676	CPTI000037	T-cp1	2140214	2137881	2138543	2138545	2138757	2138607	2138390
FBgn0015222	CPTI000038	Fer1HCH	2143392	2137882	2138739	2138910	2138914	2138735	2138868
FBgn0041210	CPTI000077	HDAC4	2140150	2137883	2138374	2138875	2138825	2138679	2138672
FBgn0015229	CPTI000155	glec	2140155	2137884	2137952	2137950	2137951	2137948	2137949
FBgn0003261	CPTI004179	Rm62	2140220	2137885	2138372	2138731	2138835	2138947	2138402
FBgn0037707	CPTI004189	RnpS1	2140202	2137886	2138751	2138750	2138749	2138779	2138609
FBgn0036165	CPTI000318	chrb	2140149	2137887	2138601	2138864	2138725	2138937	2138860
FBgn0052685	CPTI004292	Zap3	2140264	2137888	2138745	2138744	2138743	2138746	2138742
FBgn0032298	CPTI000379	CG6724	-	2137892	2138041	2138043	2138044	2138042	2138040
FBgn0004647	CPTI000433	N	2140219	2137893	2138418	2138420	2138419	2138421	2138790
FBgn0053087	CPTI001046	LRP1	-	2137908	2137907	2138815	2137906	2137903	2137904
FBgn0259214	CPTI001995	PMCA	-	2137913	2138889	2138877	2138881	2138885	2138373
FBgn0002772	CPTI002102	Mlc1	-	2137914	2138861	2138857	2138440	2138733	2138544
FBgn0020660	CPTI002187	eIF-4B	-	2137916	2139986	2139883	2139886	2139885	2139269
FBgn0026418	CPTI002201	Hsc70Cb	2140184	2137917	2137813	2137940	2137798	2137777	2138005
FBgn0004227	CPTI003091	nonA	2140231	2137918	2138091	2138400	2137805	2140037	2138007
FBgn0037073	CPTI000765	tsr1	2140244	2137919	2137768	2137761	2137770	2137769	2137771
FBgn0031307	CPTI002305	CG4726	2140275	2137921	2138271	2138659	2137998	2137997	2137999
FBgn0261822	CPTI100062	Bsg	2143384	2137926	2138604	2138622	2138613	2138632	2138640
FBgn0032409	CPTI000286	Ced-12	2140168	2137927	2138481	2138329	2138482	2138483	2138485
FBgn0030870	CPTI003806	CG6398	-	2137935	2138813	2138814	2138812	2138391	2138811
FBgn0260003	CPTI003818	Dys	2140296	2137936	2138029	2138031	2138032	2138030	2138028
FBgn0036213	CPTI003957	RpL10Ab	2140196	2137938	2138831	2138376	2138666	2138778	2138396
FBgn0016059	CPTI003971	Sema-1b	-	2137939	2137827	2137778	2137789	2138014	2138093
FBgn0001250	CPTI004152	if	2140185	2137942	2140670	2140667	2140676	2140673	2139273
FBgn0004872	CPTI003588	piwi	-	2137943	2138525	2138519	2138377	2138508	2138531
FBgn0002645	CPTI003339	Map205	-	2137947	2138245	2138248	2138899	2138246	2138247
FBgn0011206	CPTI004519	bol	-	2137953	2138767	2138765	2138764	2138766	2138763
FBgn0037110	CPTI002636	ORMDL	2140243	2137954	2137775	2137774	2137773	2137801	2137772
FBgn0005671	CPTI002645	Vha55	2140179	2137955	2138343	2138345	2138346	2138344	2138342
FBgn0031883	CPTI002939	Caper	2140273	2137956	2138370	2138863	2138867	2138871	2138846
FBgn0036816	CPTI003049	Indy	-	2137957	2138451	2138450	2138448	2138447	2138446
FBgn0034282	CPTI003020	Mapmodulin	2143396	2137958	2139876	2139875	2139878	2139877	2139272
FBgn0053293	CPTI003173	CG12163	2140277	2137959	2139974	2139976	2139973	2139975	2138241
FBgn0261090	CPTI003250	Sytbeta	-	2137960	2138574	2138576	2138575	2138940	2138904
FBgn0261885	CPTI003089	osa	2140289	2137961	2138123	2137809	2137795	2138017	2138004
FBgn0261722	CPTI000736	CG6151	2140269	2137962	2138655	2138658	2138657	2138656	2137796
FBgn0250823	CPTI002023	Gish	2140175	2137963	2138592	2138594	2138593	2138595	2138596
FBgn0031645	CPTI000774	CG3036	-	2137965	2138738	2138726	2138913	2138734	2138872
FBgn0004177	CPTI003684	mts	2143386	2137970	2138923	2138917	2138723	2138336	2138335
FBgn0022960	CPTI002285	vimar	2140300	2137971	2137966	2137986	2137807	2137779	2138006
FBgn0013733	CPTI001962	shot	2140238	2137972	2137928	2137985	2138637	2138638	2137988
FBgn0045823	CPTI001718	vsg	2140182	2137973	2138785	2138797	2138729	2138804	2138781
FBgn0263594	CPTI002437	growl	2140253	2137974	2138828	2138837	2138834	2138841	2138819
FBgn0001235	CPTI003745	hth	2140201	2137976	2138782	2138366	2138510	2138512	2138513
FBgn0015221	CPTI100064	Fer2LCH	2140258	2137978	2140669	2140666	2140675	2140672	2139268
FBgn0037007	CPTI001180	BNIP3	-	2137981	2138629	2138631	2138634	2138762	2138626
FBgn0023509	CPTI003151	mip130	2140294	2137983	2138722	2138800	2138794	2138807	2138124
FBgn0011828	CPTI003897	Pxn	-	2138009	2138024	2137984	2138027	2138023	2138022
FBgn0023167	CPTI100043	SmD3	2140224	2138060	2138317	2138408	2138327	2138581	2138582
FBgn0027598	CPTI002324	cindr	2140261	2138061	2138810	2138311	2138355	2138340	2138760
FBgn0264607	CPTI000944	CaMKII	2140159	2138070	2138761	2138411	2138410	2138412	2138413
FBgn0261836	CPTI003472	Msp300	2143387	2138072	2138922	2138926	2138777	2138310	2138615
FBgn0015513	CPTI000332	mbc	2140200	2138073	2138783	2138795	2138788	2138801	2138403
FBgn0015773	CPTI002152	NetA	2140298	2138077	2137792	2137794	2138229	2137793	2137790
FBgn0263391	CPTI001589	hts	2140242	2138078	2137824	2138033	2137817	2138012	2138001
FBgn0001624	CPTI000207	dlg1	2143389	2138081	2137804	2137808	2137810	2137806	2138249
FBgn0004839	CPTI000252	otk	2140195	2138082	2138873	2138818	2138865	2138869	2138368
FBgn0000547	CPTI000616	ed	-	2138083	2138489	2138491	2138490	2138493	2138492
FBgn0004449	CPTI001175	Ten-m	-	2138085	2138874	2138935	2138866	2138870	2138635
FBgn0010316	CPTI001658	dap	2140246	2138088	2137924	2137923	2137925	2137920	2137922
FBgn0020238	CPTI100045	14-3-3epsilon	2140151	2138090	2138509	2138506	2138507	2138365	2138717
FBgn0000721	CPTI000091	for	2140142	2138092	2138896	2138558	2138557	2138559	2138560
FBgn0283521	CPTI000190	lola	2140213	2138094	2138564	2138063	2138565	2138567	2138823
FBgn0266579	CPTI000194	tau	2140228	2138096	2138161	2138159	2138160	2138158	2138157
FBgn0003459	CPTI000263	stwl	-	2138097	2138653	2138540	2138539	2138541	2138542
FBgn0027529	CPTI000298	tapas	2140268	2138098	2138708	2138706	2138699	2138709	2138697
FBgn0001124	CPTI000303	Got1	-	2138099	2140671	2140668	2140682	2140674	2139267
FBgn0021764	CPTI000337	sdk	2140180	2138100	2138330	2138392	2139978	2138331	2137764
FBgn0026533	CPTI000365	Dek	2140167	2138101	2138471	2138473	2138472	2138474	2138475
FBgn0011725	CPTI000371	twin	2140208	2138102	2138614	2138616	2138612	2138618	2138759
FBgn0011817	CPTI003785	nmo	-	2138104	2138830	2138840	2138702	2138792	2138394
FBgn0263037	CPTI003732	CG43332	2140257	2138106	2140679	2140678	2140681	2140680	2139270
FBgn0036449	CPTI000472	bmm	2140162	2138110	2138435	2138437	2138436	2138438	2138439
FBgn0262733	CPTI000567	Src64B	2143393	2138111	2138136	2138135	2138132	2138134	2138133
FBgn0259212	CPTI000590	cno	2140165	2138112	2138460	2138462	2138461	2138463	2138466
FBgn0020443	CPTI000609	Elf	2140173	2138113	2138667	2138680	2138642	2138673	2138855
FBgn0000017	CPTI000658	Abl	2140153	2138114	2138784	2138796	2138789	2138803	2138780
FBgn0286818	CPTI000688	Pdi	2143388	2138115	2138891	2138879	2138883	2138887	2138395
FBgn0010217	CPTI000877	ATPsyn-beta	2143048	2138116	2138441	2138443	2138442	2138444	2138445
FBgn0085451	CPTI000739	htk	2140206	2138118	2138671	2138338	2138822	2138820	2138670
FBgn0265434	CPTI002907	zip	2140290	2138122	2138649	2138648	2138646	2138647	2138645
FBgn0052062	CPTI003100	CG32062	2140276	2138131	2138266	2138264	2138267	2138268	2138265
FBgn0261278	CPTI000640	grp	2140157	2138142	2138315	2138624	2138651	2138802	2138643
FBgn0266098	CPTI003323	rg	2140288	2138143	2138905	2138893	2138897	2138901	2138641
FBgn0259984	CPTI000031	kuz	2140286	2138144	2137980	2137979	2138243	2138130	2137975
FBgn0024238	CPTI003394	Fim	-	2138145	2138692	2138693	2138691	2138748	2138690
FBgn0016797	CPTI003490	fz2	2140274	2138146	2138353	2138669	2138312	2138434	2138478
FBgn0026259	CPTI003501	eIf5B	-	2138154	2138578	2138579	2138577	2138580	2138538
FBgn0015777	CPTI001455	nrv2	2143395	2138155	2138563	2138566	2138562	2138844	2138715
FBgn0003165	CPTI002853	pum	2143394	2138163	2138138	2138140	2138156	2138139	2138137
FBgn0037010	CPTI003911	CG4825	-	2138164	2138718	2138892	2138704	2138900	2138319
FBgn0259143	CPTI003923	CG42258	2140287	2138169	2138356	2138633	2138381	2138561	2138380
FBgn0027356	CPTI002789	Amph	2140254	2138175	2138174	2138173	2138172	2137762	2138170
FBgn0261618	CPTI003605	larp	2140204	2138185	2138700	2138393	2138720	2138617	2138719
FBgn0039348	CPTI002772	CG4673	2140272	2138191	2138406	2138736	2138620	2138619	2139266
FBgn0261988	CPTI002085	Gprk2	2140282	2138196	2138065	2138067	2138068	2138066	2138064
FBgn0284408	CPTI002049	trol	2140207	2138198	2138664	2138644	2138732	2138740	2138389
FBgn0000183	CPTI003522	BicD	2140263	2138200	2138753	2138754	2138755	2138502	2138752
FBgn0036337	CPTI004071	Adenok	2140144	2138201	2138499	2138358	2138500	2138727	2138360
FBgn0000253	CPTI001284	Cam	2140252	2138202	2138945	2138944	2138946	2138943	2138281
FBgn0000261	CPTI002786	Cat	2140262	2138203	2138771	2138772	2138773	2138683	2138769
FBgn0035397	CPTI000836	CG11486	2140266	2138204	2138710	2138829	2138721	2138705	2138698
FBgn0039882	CPTI002646	CG11576	2140164	2138205	2138455	2138457	2138456	2138458	2138459
FBgn0031632	CPTI001993	CG15628	-	2138206	2138107	2138103	2138109	2138108	no data
FBgn0033446	CPTI100012	CG1648	2140251	2138207	2138399	2138397	2138398	2138369	2138367
FBgn0029939	CPTI001740	CG9650	2140140	2138208	2138776	2138452	2138687	2138453	2138454
FBgn0041605	CPTI001473	cpx	2140270	2138209	2138547	2138728	2138650	2138689	2138546
FBgn0035533	CPTI003231	Cip4	2140156	2138210	2138770	2138415	2138414	2138416	2138417
FBgn0261617	CPTI000727	nej	2140197	2138211	2138827	2138836	2138833	2138639	2138842
FBgn0264078	CPTI001427	Flo-2	2140141	2138212	2138588	2138590	2138589	2138591	2138608
FBgn0011592	CPTI001309	fra	2140158	2138213	2137873	2137875	2137877	2137872	2137874
FBgn0001215	CPTI003669	Hrb98DE	2140171	2138214	2138524	2138526	2139961	2138527	2138528
FBgn0031294	CPTI100013	ia2	2140232	2138215	2138055	2138057	2138058	2138056	2138054
FBgn0051363	CPTI003917	Jupiter	2140211	2138216	2138597	2138599	2138598	2138600	2138663
FBgn0040207	CPTI001430	kat80	2140205	2138217	2138678	2138682	2138675	2138684	2138674
FBgn0004456	CPTI001678	Mew	2140154	2138218	2137915	2137911	2137912	2137909	2137910
FBgn0016685	CPTI003532	Nlp	2140190	2138219	2138939	2138128	2138703	2138741	2138384
FBgn0026250	CPTI002562	eIF-1A	2140293	2138220	2138862	2138845	2137905	2138011	2138611
FBgn0264307	CPTI004362	orb2	2140192	2138221	2138921	2138919	2138768	2138141	2137816
FBgn0031990	CPTI100044	PAPLA1	2140217	2138222	2138425	2138426	2138816	2138427	2138428
FBgn0030400	CPTI001659	Pits	2140198	2138223	2138821	2138747	2138858	2138817	2138449
FBgn0000635	CPTI001279	Fas2	-	2138224	2137781	2137783	2137784	2137782	2137780
FBgn0000711	CPTI002264	flw	2140172	2138225	2138552	2138554	2138553	2138555	2138556
FBgn0022382	CPTI001580	Pka-R2	2140223	2138226	2138318	2138936	2138941	2138375	2138328
FBgn0004868	CPTI001693	Gdi	2140160	2138227	2138166	2138167	2138168	2138171	2137814
FBgn0014007	CPTI001880	Ptp69D	2140241	2138228	2137846	2137812	2137800	2137848	2137850
FBgn0028622	CPTI001414	Qsm	-	2138230	2138852	2138853	2138851	2138854	2138628
FBgn0285937	CPTI004394	Rab1	2140218	2138231	2138422	2138424	2138423	2138808	2138809
FBgn0001987	CPTI002805	Gli	2140250	2138232	2138787	2138799	2138793	2138806	2138306
FBgn0001145	CPTI001918	Gs2	2140161	2138234	2137896	2137895	2137894	2137964	no data
FBgn0267376	CPTI001015	SelR	2140240	2138235	2137890	2137891	2137776	2137889	2137879
FBgn0016977	CPTI001595	spen	2140209	2138236	2138610	2138464	2138405	2138407	2138383
FBgn0011224	CPTI002406	heph	2140138	2138237	2137969	2138521	2138520	2138522	2138523
FBgn0003721	CPTI000760	Tm1	2140237	2138238	2137937	2137945	2137967	2137941	2138008
FBgn0015790	CPTI100051	Rab11	2140187	2138239	2138548	2138550	2138549	2137968	2138551
FBgn0015774	CPTI000748	NetB	2140225	2138240	2138314	2138313	2138126	2138307	2138125
FBgn0004167	CPTI001728	kst	2140178	2138242	2138429	2138431	2138430	2138432	2138433
FBgn0041789	CPTI000161	Pax	2140297	2138244	2137823	2138036	2138127	2138059	2138182
FBgn0263930	CPTI001039	dally	2143385	2138261	2137758	2137759	2137757	2137760	2138190
FBgn0004878	CPTI000199	Cas	-	2138269	2137933	2138278	2137934	2138162	2138386
FBgn0263396	CPTI000239	sqd	2140221	2138270	2138371	2138535	2138534	2138536	2138537
FBgn0003041	CPTI000850	pbl	2140227	2138273	2138274	2138275	2138930	2138931	2138277
FBgn0003371	CPTI000023	Sgg	2140291	2139921	2139884	2139896	2139898	2139897	2139899
FBgn0029687	CPTI002292	Vap-33-1	2140591	2140570	2140575	2140574	2140576	2140573	2140572
FBgn0000636	CPTI000833	Fas3	2140590	2140571	2140581	2140578	2140577	2140587	2140580
FBgn0259176	CPTI004166	bun	2140589	2140582	2140584	2140583	2140585	2140579	2140588
FBgn0010415	CPTI002578	sdc	2140226	2142954	2138309	2138308	2138321	2138305	2138320
